# Scalable mass-spectrometry-based molecular phylogeny with TreeMS2

**DOI:** 10.64898/2026.02.27.708420

**Authors:** Michel Dierckx, Charlotte Adams, Julia M. Gauglitz, Wout Bittremieux

## Abstract

Molecular phylogeny is a well-established method for inferring evolutionary relationships from DNA and RNA sequences. Here, we extend this concept beyond genetic information by applying phylogeny-like analysis to proteomic and metabolomic mass spectrometry data, capturing relationships based on the realized molecular phenotype. The resulting phenotype-derived trees can be directly compared with conventional genetic-based trees to identify where molecular phenotypes reflect evolutionary history and where they diverge due to functional adaptation, regulation, or environmental influence.

To enable this analysis, we introduce TreeMS2, a computational tool that constructs similarity matrices by directly comparing tandem mass spectrometry (MS/MS) spectra between samples. By bypassing spectrum annotation, TreeMS2 enables rapid, unbiased comparisons. Across diverse datasets, TreeMS2 reconstructs biologically meaningful relationships. In proteomics, phenotype-derived trees recapitulate established taxonomy, with deviations pinpointing sample handling errors. In single-cell proteomics our method distinguishes cell types despite sparse and noisy measurements and in metabolomics it resolves major biochemical divisions and fine-scale compositional structure. Together, these results establish TreeMS2 as a scalable, annotation-independent framework for deriving molecular relationships from raw MS/MS data.
