## Supplementary Table 2 for "Scalable mass-spectrometry-based molecular phylogeny with TreeMS2"

Superkingdom	Species	Taxon identifier	Excluded	Exclusion reason	Files included	Unconvertable RAW files
Bacteria	Akkermansia muciniphilia	239935	False		['ftp://ftp.pride.ebi.ac.uk/pride/data/archive/2020/06/PXD014877/20181012_QX3_JoMu_SA_LC12-7_uPAC200cm_9_Akkermansia_muciniphila.raw']	[]
Bacteria	Aminomonas paucivorans	81412	True	RAW files could not be converted to MGF	[]	['ftp://ftp.pride.ebi.ac.uk/pride/data/archive/2020/06/PXD014877/20181223_QX3_JoMu_SA_LC04_uPAC200cm_60_aminomonas_paucivorans.raw']
Eukaryote	Arabidopsis	3702	False		['ftp://ftp.pride.ebi.ac.uk/pride/data/archive/2020/06/PXD014877/20180905_QX4_JoMu_SA_EASY12-7_uPAC_500ng_ArabidopsisiRT-F5.raw', 'ftp://ftp.pride.ebi.ac.uk/pride/data/archive/2020/06/PXD014877/20180905_QX4_JoMu_SA_EASY12-7_uPAC_500ng_ArabidopsisiRT-F6.raw', 'ftp://ftp.pride.ebi.ac.uk/pride/data/archive/2020/06/PXD014877/20180905_QX4_JoMu_SA_EASY12-7_uPAC_500ng_ArabidopsisiRT-F7.raw', 'ftp://ftp.…	[]
Archea	Archaeoglobus fulgidus	2234	True	RAW files could not be converted to MGF	[]	['ftp://ftp.pride.ebi.ac.uk/pride/data/archive/2020/06/PXD014877/20181223_QX3_JoMu_SA_LC04_uPAC200cm_30_Archaeglobus_fulgidus.raw']
Archea	Archaeoglobus profundus	84156	True	RAW files could not be converted to MGF	[]	['ftp://ftp.pride.ebi.ac.uk/pride/data/archive/2020/06/PXD014877/20181223_QX3_JoMu_SA_LC04_uPAC200cm_32_Archaeoglobus_profundus.raw']
Bacteria	Bacillus subtilis	1423	False		['ftp://ftp.pride.ebi.ac.uk/pride/data/archive/2020/06/PXD014877/20180826_QX1_JoMu_MA_Easy12-7_uPAC_500ng_Bsubtilis.raw']	[]
Bacteria	Bacteroides Fragilis	817	False		['ftp://ftp.pride.ebi.ac.uk/pride/data/archive/2020/06/PXD014877/20181010_QX1_JoMu_SA_Easy12-7_uPAC_500ng_3_Bacteroides_fragilis.raw']	[]
Bacteria	Bacteroides Thetaiotaomicron	818	False		['ftp://ftp.pride.ebi.ac.uk/pride/data/archive/2020/06/PXD014877/20181010_QX1_JoMu_SA_Easy12-7_uPAC_500ng_4_Bacteroides_thetaiotaomicron.raw']	[]
Bacteria	Bacteroides Uniformis	820	False		['ftp://ftp.pride.ebi.ac.uk/pride/data/archive/2020/06/PXD014877/20181010_QX1_JoMu_SA_Easy12-7_uPAC_500ng_2_Bacteroides_univormis.raw']	[]
Bacteria	Bacteroides Vulgatus	821	False		['ftp://ftp.pride.ebi.ac.uk/pride/data/archive/2020/06/PXD014877/20181010_QX1_JoMu_SA_Easy12-7_uPAC_500ng_1_Bacteroides_vulgatus.raw']	[]
Bacteria	Bifidobacterium Adolescentis	1680	False		['ftp://ftp.pride.ebi.ac.uk/pride/data/archive/2020/06/PXD014877/20181012_QX3_JoMu_SA_LC12-7_uPAC200cm_10_Bifidobacterium_adolescentis.raw']	[]
Bacteria	Bifidobacterium Longum Subsp Longum	216816	False		['ftp://ftp.pride.ebi.ac.uk/pride/data/archive/2020/06/PXD014877/20181012_QX3_JoMu_SA_LC12-7_uPAC200cm_14_Bifidobacterium_longum_subsp_longum.raw']	[]
Bacteria	Blautia Obeum	40520	False		['ftp://ftp.pride.ebi.ac.uk/pride/data/archive/2020/06/PXD014877/20181012_QX3_JoMu_SA_LC12-7_uPAC200cm_22_Blautia_obeum.raw']	[]
Eukaryote	Bos taurus; MDBK (NBL-1)	9913	False		['ftp://ftp.pride.ebi.ac.uk/pride/data/archive/2020/06/PXD014877/20180923_QX3_JoMu_SA_LC12-7_uPAC200cm_BtaurosiRT_F1.raw', 'ftp://ftp.pride.ebi.ac.uk/pride/data/archive/2020/06/PXD014877/20180923_QX3_JoMu_SA_LC12-7_uPAC200cm_BtaurosiRT_F2.raw', 'ftp://ftp.pride.ebi.ac.uk/pride/data/archive/2020/06/PXD014877/20180923_QX3_JoMu_SA_LC12-7_uPAC200cm_BtaurosiRT_F3.raw', 'ftp://ftp.pride.ebi.ac.uk/pride…	[]
Eukaryote	Caenorhabditis elegans	6239	False		['ftp://ftp.pride.ebi.ac.uk/pride/data/archive/2020/06/PXD014877/20181221_QX3_JoMu_SA_LC12-7_uPAC200cm_C-elegansiRT_F1.raw', 'ftp://ftp.pride.ebi.ac.uk/pride/data/archive/2020/06/PXD014877/20181221_QX3_JoMu_SA_LC12-7_uPAC200cm_C-elegansiRT_F2.raw', 'ftp://ftp.pride.ebi.ac.uk/pride/data/archive/2020/06/PXD014877/20181221_QX3_JoMu_SA_LC12-7_uPAC200cm_C-elegansiRT_F3.raw', 'ftp://ftp.pride.ebi.ac.uk…	['ftp://ftp.pride.ebi.ac.uk/pride/data/archive/2020/06/PXD014877/20181221_QX3_JoMu_SA_LC12-7_uPAC200cm_C-elegansiRT_F7.raw']
Bacteria	Caldisericum exile	693075	True	RAW files could not be converted to MGF	[]	['ftp://ftp.pride.ebi.ac.uk/pride/data/archive/2020/06/PXD014877/20181223_QX3_JoMu_SA_LC04_uPAC200cm_41_Caldisericum_exile.raw']
Bacteria	Caldithrix abyssi	187145	True	RAW files could not be converted to MGF	[]	['ftp://ftp.pride.ebi.ac.uk/pride/data/archive/2020/06/PXD014877/20181223_QX3_JoMu_SA_LC04_uPAC200cm_42_Caldithryx_abyssi.raw']
Eukaryote	Canis lupus; MDCK (NBL-2)	9612	False		['ftp://ftp.pride.ebi.ac.uk/pride/data/archive/2020/06/PXD014877/20181018_QX1_JoMu_SA_Easy12-7_uPAC_500ng_DogiRT_fraction1.raw', 'ftp://ftp.pride.ebi.ac.uk/pride/data/archive/2020/06/PXD014877/20181018_QX1_JoMu_SA_Easy12-7_uPAC_500ng_DogiRT_fraction2.raw', 'ftp://ftp.pride.ebi.ac.uk/pride/data/archive/2020/06/PXD014877/20181018_QX1_JoMu_SA_Easy12-7_uPAC_500ng_DogiRT_fraction3.raw', 'ftp://ftp.pri…	['ftp://ftp.pride.ebi.ac.uk/pride/data/archive/2020/06/PXD014877/20181130_QX1_JoMu_SA_Easy12-7_uPAC_500ng_DogiRT_fraction7.raw']
Eukaryote	Chlamydomonas reinhardtii	3055	False		['ftp://ftp.pride.ebi.ac.uk/pride/data/archive/2020/06/PXD014877/20180828_QX1_JoMu_SA_Easy12-7_uPAC_500ng_Creinhardi_fraction1.raw', 'ftp://ftp.pride.ebi.ac.uk/pride/data/archive/2020/06/PXD014877/20180828_QX1_JoMu_SA_Easy12-7_uPAC_500ng_Creinhardi_fraction2.raw', 'ftp://ftp.pride.ebi.ac.uk/pride/data/archive/2020/06/PXD014877/20180828_QX1_JoMu_SA_Easy12-7_uPAC_500ng_Creinhardi_fraction3.raw', 'f…	[]
Eukaryote	Chromera velia	505693	False		['ftp://ftp.pride.ebi.ac.uk/pride/data/archive/2020/06/PXD014877/20181228_QX3_JoMu_SA_LC04_uPAC200cm_Chromera-veliaiRT_F1.raw', 'ftp://ftp.pride.ebi.ac.uk/pride/data/archive/2020/06/PXD014877/20181228_QX3_JoMu_SA_LC04_uPAC200cm_Chromera-veliaiRT_F2_190101113447.raw', 'ftp://ftp.pride.ebi.ac.uk/pride/data/archive/2020/06/PXD014877/20181228_QX3_JoMu_SA_LC04_uPAC200cm_Chromera-veliaiRT_F3.raw', 'ftp…	['ftp://ftp.pride.ebi.ac.uk/pride/data/archive/2020/06/PXD014877/20181228_QX3_JoMu_SA_LC04_uPAC200cm_Chromera-veliaiRT_F7.raw']
Bacteria	Clostridium Bolteae	208479	False		['ftp://ftp.pride.ebi.ac.uk/pride/data/archive/2020/06/PXD014877/20181012_QX3_JoMu_SA_LC12-7_uPAC200cm_13_Clostridium_bolteae.raw']	[]
Bacteria	Clostridium Perfringens	1502	False		['ftp://ftp.pride.ebi.ac.uk/pride/data/archive/2020/06/PXD014877/20181012_QX3_JoMu_SA_LC12-7_uPAC200cm_15_Clostridium_perfringens.raw']	[]
Bacteria	Clostridium saccharolyticum	84030	False		['ftp://ftp.pride.ebi.ac.uk/pride/data/archive/2020/06/PXD014877/20181012_QX3_JoMu_SA_LC12-7_uPAC200cm_16_Clostridium_saccharolyticum.raw']	[]
Bacteria	Collinsella Aerofaciens	74426	False		['ftp://ftp.pride.ebi.ac.uk/pride/data/archive/2020/06/PXD014877/20181012_QX3_JoMu_SA_LC12-7_uPAC200cm_25_Collinsella_aerofaciens.raw']	[]
Bacteria	Coprococcus Comes	410072	False		['ftp://ftp.pride.ebi.ac.uk/pride/data/archive/2020/06/PXD014877/20181012_QX3_JoMu_SA_LC12-7_uPAC200cm_21_Coprococcus_comes.raw']	[]
Eukaryote	Cricetulus griseus; CHO	10029	False		['ftp://ftp.pride.ebi.ac.uk/pride/data/archive/2020/06/PXD014877/20181127_QX1_JoMu_SA_Easy12-7_uPAC_500ng_HamsteriRT_fraction1.raw', 'ftp://ftp.pride.ebi.ac.uk/pride/data/archive/2020/06/PXD014877/20181127_QX1_JoMu_SA_Easy12-7_uPAC_500ng_HamsteriRT_fraction2.raw', 'ftp://ftp.pride.ebi.ac.uk/pride/data/archive/2020/06/PXD014877/20181127_QX1_JoMu_SA_Easy12-7_uPAC_500ng_HamsteriRT_fraction3.raw', 'f…	['ftp://ftp.pride.ebi.ac.uk/pride/data/archive/2020/06/PXD014877/20181127_QX1_JoMu_SA_Easy12-7_uPAC_500ng_HamsteriRT_fraction7.raw']
Eukaryote	Danio rerio; Z4F	7955	False		['ftp://ftp.pride.ebi.ac.uk/pride/data/archive/2020/06/PXD014877/20181207_QX1_JoMu_SA_Easy12-7_uPAC_500ng_DaniorerioiRT_fraction1.raw', 'ftp://ftp.pride.ebi.ac.uk/pride/data/archive/2020/06/PXD014877/20181207_QX1_JoMu_SA_Easy12-7_uPAC_500ng_DaniorerioiRT_fraction2.raw', 'ftp://ftp.pride.ebi.ac.uk/pride/data/archive/2020/06/PXD014877/20181207_QX1_JoMu_SA_Easy12-7_uPAC_500ng_DaniorerioiRT_fraction3…	['ftp://ftp.pride.ebi.ac.uk/pride/data/archive/2020/06/PXD014877/20181207_QX1_JoMu_SA_Easy12-7_uPAC_500ng_DaniorerioiRT_fraction4.raw']
Bacteria	Deinococcus radiodurans	1299	True	RAW files could not be converted to MGF	[]	['ftp://ftp.pride.ebi.ac.uk/pride/data/archive/2020/06/PXD014877/20181223_QX3_JoMu_SA_LC04_uPAC200cm_61_Deinococcus_radiodurans.raw']
Bacteria	Denitrovibrio acetiphilus	115000	True	RAW files could not be converted to MGF	[]	['ftp://ftp.pride.ebi.ac.uk/pride/data/archive/2020/06/PXD014877/20181223_QX3_JoMu_SA_LC04_uPAC200cm_51_Dentriovibrio_acetiphilus.raw']
Bacteria	Dethiosulfovibrio peptidovorans	47055	True	RAW files could not be converted to MGF	[]	['ftp://ftp.pride.ebi.ac.uk/pride/data/archive/2020/06/PXD014877/20181223_QX3_JoMu_SA_LC04_uPAC200cm_52_Dethiosulfovibrio_peptidovorans.raw']
Bacteria	Dictyoglomus thermophilum	14	True	RAW files could not be converted to MGF	[]	['ftp://ftp.pride.ebi.ac.uk/pride/data/archive/2020/06/PXD014877/20181223_QX3_JoMu_SA_LC04_uPAC200cm_53_Dictyoglomus_thermophilum.raw']
Eukaryote	Dictyostelium discoideum	44689	False		['ftp://ftp.pride.ebi.ac.uk/pride/data/archive/2020/06/PXD014877/20180831_QX2_JoMu_SA_LC12_7_Dictostelium.raw', 'ftp://ftp.pride.ebi.ac.uk/pride/data/archive/2020/06/PXD014877/20180907_QX1_JoMu_SA_Easy12-7_uPAC_500ng_DictosteliumiRT_fraction1.raw', 'ftp://ftp.pride.ebi.ac.uk/pride/data/archive/2020/06/PXD014877/20180907_QX1_JoMu_SA_Easy12-7_uPAC_500ng_DictosteliumiRT_fraction2.raw', 'ftp://ftp.pr…	[]
Eukaryote	Didelphidae; OK	9265	False		['ftp://ftp.pride.ebi.ac.uk/pride/data/archive/2020/06/PXD014877/20181001_QX1_JoMu_SA_Easy12-7_uPAC_500ng_DidelphisiRT_fraction1_181006180227.raw', 'ftp://ftp.pride.ebi.ac.uk/pride/data/archive/2020/06/PXD014877/20181001_QX1_JoMu_SA_Easy12-7_uPAC_500ng_DidelphisiRT_fraction2_181006211438.raw', 'ftp://ftp.pride.ebi.ac.uk/pride/data/archive/2020/06/PXD014877/20181001_QX1_JoMu_SA_Easy12-7_uPAC_500ng…	[]
Bacteria	Dorea Formicigenerans	39486	False		['ftp://ftp.pride.ebi.ac.uk/pride/data/archive/2020/06/PXD014877/20181012_QX3_JoMu_SA_LC12-7_uPAC200cm_27_Dorea_formicigenerans.raw']	[]
Eukaryote	Drosophila	7227	False		['ftp://ftp.pride.ebi.ac.uk/pride/data/archive/2020/06/PXD014877/20180907_QX1_JoMu_SA_Easy12-7_uPAC_500ng_DrosophilaiRT_fraction1.raw', 'ftp://ftp.pride.ebi.ac.uk/pride/data/archive/2020/06/PXD014877/20180907_QX1_JoMu_SA_Easy12-7_uPAC_500ng_DrosophilaiRT_fraction2.raw', 'ftp://ftp.pride.ebi.ac.uk/pride/data/archive/2020/06/PXD014877/20180907_QX1_JoMu_SA_Easy12-7_uPAC_500ng_DrosophilaiRT_fraction3…	[]
Bacteria	Eggerthella Lenta	84112	False		['ftp://ftp.pride.ebi.ac.uk/pride/data/archive/2020/06/PXD014877/20181012_QX3_JoMu_SA_LC12-7_uPAC200cm_11_Eggerthella_lenta.raw']	[]
Eukaryote	Emiliania huxleyi	2903	False		['ftp://ftp.pride.ebi.ac.uk/pride/data/archive/2020/06/PXD014877/20190103_QX3_JoMu_SA_LC04_uPAC200cm_E_huxleyiiRT_F1.raw', 'ftp://ftp.pride.ebi.ac.uk/pride/data/archive/2020/06/PXD014877/20190103_QX3_JoMu_SA_LC04_uPAC200cm_E_huxleyiiRT_F2.raw', 'ftp://ftp.pride.ebi.ac.uk/pride/data/archive/2020/06/PXD014877/20190103_QX3_JoMu_SA_LC04_uPAC200cm_E_huxleyiiRT_F3.raw', 'ftp://ftp.pride.ebi.ac.uk/pride…	['ftp://ftp.pride.ebi.ac.uk/pride/data/archive/2020/06/PXD014877/20190103_QX3_JoMu_SA_LC04_uPAC200cm_E_huxleyiiRT_F7.raw']
Bacteria	Escherichia Coli ED1a	585397	False		['ftp://ftp.pride.ebi.ac.uk/pride/data/archive/2020/06/PXD014877/20181012_QX3_JoMu_SA_LC12-7_uPAC200cm_28_Ecoli_ED1a.raw']	[]
Bacteria	Eubacterium Rectale	39491	False		['ftp://ftp.pride.ebi.ac.uk/pride/data/archive/2020/06/PXD014877/20181010_QX1_JoMu_SA_Easy12-7_uPAC_500ng_5_Eubactenum_rectale.raw']	[]
Archea	Ferroglobus placidus	54261	True	RAW files could not be converted to MGF	[]	['ftp://ftp.pride.ebi.ac.uk/pride/data/archive/2020/06/PXD014877/20181223_QX3_JoMu_SA_LC04_uPAC200cm_31_Ferroglobus_placidus.raw']
Eukaryote	Fusarium oxysporum	5507	False		['ftp://ftp.pride.ebi.ac.uk/pride/data/archive/2020/06/PXD014877/20180907_QX1_JoMu_SA_Easy12-7_uPAC_500ng_FusariumOxiRT_fraction1_180911190226.raw', 'ftp://ftp.pride.ebi.ac.uk/pride/data/archive/2020/06/PXD014877/20180907_QX1_JoMu_SA_Easy12-7_uPAC_500ng_FusariumOxiRT_fraction2_180911221726.raw', 'ftp://ftp.pride.ebi.ac.uk/pride/data/archive/2020/06/PXD014877/20180907_QX1_JoMu_SA_Easy12-7_uPAC_500…	[]
Bacteria	Fusobacterium Nucleatum Subsp Nucleatum	76856	False		['ftp://ftp.pride.ebi.ac.uk/pride/data/archive/2020/06/PXD014877/20181012_QX3_JoMu_SA_LC12-7_uPAC200cm_12_Fusobacterium_nucleatum_subsp_nucleatum.raw']	[]
Eukaryote	Gallus Gallus; 6C2	9031	False		['ftp://ftp.pride.ebi.ac.uk/pride/data/archive/2020/06/PXD014877/20181006_QX1_JoMu_SA_Easy12-7_uPAC_500ng_GallusiRT_fraction1.raw', 'ftp://ftp.pride.ebi.ac.uk/pride/data/archive/2020/06/PXD014877/20181006_QX1_JoMu_SA_Easy12-7_uPAC_500ng_GallusiRT_fraction2.raw', 'ftp://ftp.pride.ebi.ac.uk/pride/data/archive/2020/06/PXD014877/20181006_QX1_JoMu_SA_Easy12-7_uPAC_500ng_GallusiRT_fraction3.raw', 'ftp:…	[]
Eukaryote	Glycine max	3847	False		['ftp://ftp.pride.ebi.ac.uk/pride/data/archive/2020/06/PXD014877/20181205_QX1_JoMu_SA_Easy12-7_uPAC_500ng_SoyiRT_fraction1.raw', 'ftp://ftp.pride.ebi.ac.uk/pride/data/archive/2020/06/PXD014877/20181205_QX1_JoMu_SA_Easy12-7_uPAC_500ng_SoyiRT_fraction2.raw', 'ftp://ftp.pride.ebi.ac.uk/pride/data/archive/2020/06/PXD014877/20181205_QX1_JoMu_SA_Easy12-7_uPAC_500ng_SoyiRT_fraction3.raw', 'ftp://ftp.pri…	['ftp://ftp.pride.ebi.ac.uk/pride/data/archive/2020/06/PXD014877/20181205_QX1_JoMu_SA_Easy12-7_uPAC_500ng_SoyiRT_fraction4.raw']
Eukaryote	Gossypium hirsutum	3635	False		['ftp://ftp.pride.ebi.ac.uk/pride/data/archive/2020/06/PXD014877/20181231_QX3_JoMu_SA_LC04_uPAC200cm_GossypiumhirsicumiRT_F1.raw', 'ftp://ftp.pride.ebi.ac.uk/pride/data/archive/2020/06/PXD014877/20181231_QX3_JoMu_SA_LC04_uPAC200cm_GossypiumhirsicumiRT_F1_190102003048.raw', 'ftp://ftp.pride.ebi.ac.uk/pride/data/archive/2020/06/PXD014877/20181231_QX3_JoMu_SA_LC04_uPAC200cm_GossypiumhirsicumiRT_F2.r…	[]
Bacteria	Granulicella tundricola	940615	True	RAW files could not be converted to MGF	[]	['ftp://ftp.pride.ebi.ac.uk/pride/data/archive/2020/06/PXD014877/20181223_QX3_JoMu_SA_LC04_uPAC200cm_62_Granulicella_tundricola.raw']
Eukaryote	Guillardia theta	55529	False		['ftp://ftp.pride.ebi.ac.uk/pride/data/archive/2020/06/PXD014877/20190103_QX3_JoMu_SA_LC04_uPAC200cm_G_thetaiRT_F1.raw', 'ftp://ftp.pride.ebi.ac.uk/pride/data/archive/2020/06/PXD014877/20190103_QX3_JoMu_SA_LC04_uPAC200cm_G_thetaiRT_F2.raw', 'ftp://ftp.pride.ebi.ac.uk/pride/data/archive/2020/06/PXD014877/20190103_QX3_JoMu_SA_LC04_uPAC200cm_G_thetaiRT_F3.raw', 'ftp://ftp.pride.ebi.ac.uk/pride/data/…	[]
Archea	Haloarcula marismortui	2238	False		['ftp://ftp.pride.ebi.ac.uk/pride/data/archive/2020/06/PXD014877/20181223_QX3_JoMu_SA_LC04_uPAC200cm_49_Haloarcula_marismortui.raw']	['ftp://ftp.pride.ebi.ac.uk/pride/data/archive/2020/06/PXD014877/20181223_QX3_JoMu_SA_LC04_uPAC200cm_49_Haloarcula_marismortui_181226130539.raw']
Archea	Halobacterium sp	2239	False		['ftp://ftp.pride.ebi.ac.uk/pride/data/archive/2020/06/PXD014877/20180831_QX2_JoMu_SA_LC12_7_Halobacterium.raw']	[]
Archea	Haloferax mediterranei	2252	True	RAW files could not be converted to MGF	[]	['ftp://ftp.pride.ebi.ac.uk/pride/data/archive/2020/06/PXD014877/20181223_QX3_JoMu_SA_LC04_uPAC200cm_50_Haloferax_mediterranei_181226164739.raw']
Eukaryote	Homo sapiens; HeLa	9606	False		['ftp://ftp.pride.ebi.ac.uk/pride/data/archive/2020/06/PXD014877/20180920_QX3_JoMu_SA_LC12-7_uPAC200cm_HeLaiRT_F1.raw', 'ftp://ftp.pride.ebi.ac.uk/pride/data/archive/2020/06/PXD014877/20180920_QX3_JoMu_SA_LC12-7_uPAC200cm_HeLaiRT_F2.raw', 'ftp://ftp.pride.ebi.ac.uk/pride/data/archive/2020/06/PXD014877/20180920_QX3_JoMu_SA_LC12-7_uPAC200cm_HeLaiRT_F3.raw', 'ftp://ftp.pride.ebi.ac.uk/pride/data/arc…	[]
Bacteria	Lactobacillus Paracasei	1597	False		['ftp://ftp.pride.ebi.ac.uk/pride/data/archive/2020/06/PXD014877/20181012_QX3_JoMu_SA_LC12-7_uPAC200cm_17_Lactobacillus_paracasei.raw']	[]
Archea	Methanocaldococcus jannaschii	2190	True	RAW files could not be converted to MGF	[]	['ftp://ftp.pride.ebi.ac.uk/pride/data/archive/2020/06/PXD014877/20181223_QX3_JoMu_SA_LC04_uPAC200cm_36_Methanocaldococcus_jannaschii.raw']
Archea	Methanopyrus kandleri	2320	True	RAW files could not be converted to MGF	[]	['ftp://ftp.pride.ebi.ac.uk/pride/data/archive/2020/06/PXD014877/20181223_QX3_JoMu_SA_LC04_uPAC200cm_38_Methanopyrus_kandleri.raw']
Archea	Methanosarcina barkeri	2208	True	RAW files could not be converted to MGF	[]	['ftp://ftp.pride.ebi.ac.uk/pride/data/archive/2020/06/PXD014877/20181223_QX3_JoMu_SA_LC04_uPAC200cm_45_Methanosarcina_barkeri.raw']
Archea	Methanothermobacter marburgensis	145263	True	RAW files could not be converted to MGF	[]	['ftp://ftp.pride.ebi.ac.uk/pride/data/archive/2020/06/PXD014877/20181223_QX3_JoMu_SA_LC04_uPAC200cm_37_Methanothermobacter_marburgensis.raw']
Archea	Methanothermobacter thermautotrophicus	145262	True	RAW files could not be converted to MGF	[]	['ftp://ftp.pride.ebi.ac.uk/pride/data/archive/2020/06/PXD014877/20181223_QX3_JoMu_SA_LC04_uPAC200cm_35_Methanothermobacter_thermautotrophicus.raw']
Eukaryote	Mus musculus; EpH4 1424.1	10090	False		['ftp://ftp.pride.ebi.ac.uk/pride/data/archive/2020/06/PXD014877/20181207_QX1_JoMu_SA_Easy12-7_uPAC_500ng_MusmusculusiRT_fraction1.raw', 'ftp://ftp.pride.ebi.ac.uk/pride/data/archive/2020/06/PXD014877/20181207_QX1_JoMu_SA_Easy12-7_uPAC_500ng_MusmusculusiRT_fraction2.raw', 'ftp://ftp.pride.ebi.ac.uk/pride/data/archive/2020/06/PXD014877/20181207_QX1_JoMu_SA_Easy12-7_uPAC_500ng_MusmusculusiRT_fracti…	['ftp://ftp.pride.ebi.ac.uk/pride/data/archive/2020/06/PXD014877/20181210_QX3_JoMu_SA_LC12-7_uPAC200cm_MusmusculusiRT_F8.raw']
Bacteria	Mycoplasmen	2093	False		['ftp://ftp.pride.ebi.ac.uk/pride/data/archive/2020/06/PXD014877/20181127_QX1_JoMu_SA_Easy12-7_uPAC_500ng_MycoplasmeniRT.raw']	[]
Eukaryote	Neurospora Crassa	5141	False		['ftp://ftp.pride.ebi.ac.uk/pride/data/archive/2020/06/PXD014877/20181228_QX3_JoMu_SA_LC04_uPAC200cm_Neurospora-crassaiRT_F1.raw', 'ftp://ftp.pride.ebi.ac.uk/pride/data/archive/2020/06/PXD014877/20181228_QX3_JoMu_SA_LC04_uPAC200cm_Neurospora-crassaiRT_F2.raw', 'ftp://ftp.pride.ebi.ac.uk/pride/data/archive/2020/06/PXD014877/20181228_QX3_JoMu_SA_LC04_uPAC200cm_Neurospora-crassaiRT_F3.raw', 'ftp://f…	['ftp://ftp.pride.ebi.ac.uk/pride/data/archive/2020/06/PXD014877/20181228_QX3_JoMu_SA_LC04_uPAC200cm_Neurospora-crassaiRT_F7.raw']
Bacteria	Odoribacter splanchnicus	28118	False		['ftp://ftp.pride.ebi.ac.uk/pride/data/archive/2020/06/PXD014877/20181015_QX1_JoMu_SA_Easy12-7_uPAC_500ng_29_Odoribacter_splanchnicus.raw']	[]
Eukaryote	Oryctolagus cuniculus; Vx2	9986	False		['ftp://ftp.pride.ebi.ac.uk/pride/data/archive/2020/06/PXD014877/20181009_QX1_JoMu_SA_Easy12-7_uPAC_500ng_RabbitiRT_fraction1.raw', 'ftp://ftp.pride.ebi.ac.uk/pride/data/archive/2020/06/PXD014877/20181009_QX1_JoMu_SA_Easy12-7_uPAC_500ng_RabbitiRT_fraction2.raw', 'ftp://ftp.pride.ebi.ac.uk/pride/data/archive/2020/06/PXD014877/20181009_QX1_JoMu_SA_Easy12-7_uPAC_500ng_RabbitiRT_fraction3.raw', 'ftp:…	[]
Eukaryote	Oryzias melastigma; OLF-136	30732	False		['ftp://ftp.pride.ebi.ac.uk/pride/data/archive/2020/06/PXD014877/20181201_QX1_JoMu_SA_Easy12-7_uPAC_500ng_MedakaiRT_fraction1.raw', 'ftp://ftp.pride.ebi.ac.uk/pride/data/archive/2020/06/PXD014877/20181201_QX1_JoMu_SA_Easy12-7_uPAC_500ng_MedakaiRT_fraction2.raw', 'ftp://ftp.pride.ebi.ac.uk/pride/data/archive/2020/06/PXD014877/20181201_QX1_JoMu_SA_Easy12-7_uPAC_500ng_MedakaiRT_fraction3.raw', 'ftp:…	['ftp://ftp.pride.ebi.ac.uk/pride/data/archive/2020/06/PXD014877/20181201_QX1_JoMu_SA_Easy12-7_uPAC_500ng_MedakaiRT_fraction8.raw']
Bacteria	Parabacteroides Distasonis	823	False		['ftp://ftp.pride.ebi.ac.uk/pride/data/archive/2020/06/PXD014877/20181012_QX3_JoMu_SA_LC12-7_uPAC200cm_26_Parabacteroides_distasonis.raw']	[]
Bacteria	Parabacteroides Merdae	46503	False		['ftp://ftp.pride.ebi.ac.uk/pride/data/archive/2020/06/PXD014877/20181012_QX3_JoMu_SA_LC12-7_uPAC200cm_23_Parabacteroides_merdae.raw']	[]
Bacteria	Persephonella marina	309805	True	RAW files could not be converted to MGF	[]	['ftp://ftp.pride.ebi.ac.uk/pride/data/archive/2020/06/PXD014877/20181223_QX3_JoMu_SA_LC04_uPAC200cm_54_Persephonella_marina.raw']
Bacteria	Petrotoga halophila	301141	True	RAW files could not be converted to MGF	[]	['ftp://ftp.pride.ebi.ac.uk/pride/data/archive/2020/06/PXD014877/20181223_QX3_JoMu_SA_LC04_uPAC200cm_55_Petrotoga_halophila.raw']
Eukaryote	Phaeodactylum tricornutum	2850	False		['ftp://ftp.pride.ebi.ac.uk/pride/data/archive/2020/06/PXD014877/20190105_QX3_JoMu_SA_LC04_uPAC200cm_Phaeodactylum_tricornutumiRT_F1.raw', 'ftp://ftp.pride.ebi.ac.uk/pride/data/archive/2020/06/PXD014877/20190105_QX3_JoMu_SA_LC04_uPAC200cm_Phaeodactylum_tricornutumiRT_F2.raw', 'ftp://ftp.pride.ebi.ac.uk/pride/data/archive/2020/06/PXD014877/20190105_QX3_JoMu_SA_LC04_uPAC200cm_Phaeodactylum_tricornu…	['ftp://ftp.pride.ebi.ac.uk/pride/data/archive/2020/06/PXD014877/20190105_QX3_JoMu_SA_LC04_uPAC200cm_Phaeodactylum_tricornutumiRT_F7.raw']
Archea	Picrophilus torridus	82076	True	RAW files could not be converted to MGF	[]	['ftp://ftp.pride.ebi.ac.uk/pride/data/archive/2020/06/PXD014877/20181223_QX3_JoMu_SA_LC04_uPAC200cm_34_Picrophilus_torridus.raw']
Eukaryote	Porphyra umbilicalis	2786	False		['ftp://ftp.pride.ebi.ac.uk/pride/data/archive/2020/06/PXD014877/20181221_QX3_JoMu_SA_LC12-7_uPAC200cm_P-umbrilicalisiRT_F1.raw', 'ftp://ftp.pride.ebi.ac.uk/pride/data/archive/2020/06/PXD014877/20181221_QX3_JoMu_SA_LC12-7_uPAC200cm_P-umbrilicalisiRT_F2.raw', 'ftp://ftp.pride.ebi.ac.uk/pride/data/archive/2020/06/PXD014877/20181221_QX3_JoMu_SA_LC12-7_uPAC200cm_P-umbrilicalisiRT_F3.raw', 'ftp://ftp.…	['ftp://ftp.pride.ebi.ac.uk/pride/data/archive/2020/06/PXD014877/20181221_QX3_JoMu_SA_LC12-7_uPAC200cm_P-umbrilicalisiRT_F7.raw']
Bacteria	Prevotella Copri	165179	False		['ftp://ftp.pride.ebi.ac.uk/pride/data/archive/2020/06/PXD014877/20181012_QX3_JoMu_SA_LC12-7_uPAC200cm_Prevotella_copri-8.raw']	[]
Bacteria	Pseudothermotoga hypogea	57487	True	RAW files could not be converted to MGF	[]	['ftp://ftp.pride.ebi.ac.uk/pride/data/archive/2020/06/PXD014877/20181223_QX3_JoMu_SA_LC04_uPAC200cm_56_Pseudothermotoga_hypogea.raw']
Archea	Pyrococcus furiosus	2261	True	RAW files could not be converted to MGF	[]	['ftp://ftp.pride.ebi.ac.uk/pride/data/archive/2020/06/PXD014877/20181223_QX3_JoMu_SA_LC04_uPAC200cm_46_Pyrococcus_furiosus.raw']
Eukaryote	Rattus norvegicus; PC-12	10116	False		['ftp://ftp.pride.ebi.ac.uk/pride/data/archive/2020/06/PXD014877/20181018_QX1_JoMu_SA_Easy12-7_uPAC_500ng_RatiRT_fraction1.raw', 'ftp://ftp.pride.ebi.ac.uk/pride/data/archive/2020/06/PXD014877/20181018_QX1_JoMu_SA_Easy12-7_uPAC_500ng_RatiRT_fraction2.raw', 'ftp://ftp.pride.ebi.ac.uk/pride/data/archive/2020/06/PXD014877/20181018_QX1_JoMu_SA_Easy12-7_uPAC_500ng_RatiRT_fraction3.raw', 'ftp://ftp.pri…	[]
Bacteria	Roseburia Intestinalis	166486	False		['ftp://ftp.pride.ebi.ac.uk/pride/data/archive/2020/06/PXD014877/20181010_QX1_JoMu_SA_Easy12-7_uPAC_500ng_6_Roseburia_intestinalis.raw']	[]
Bacteria	Ruminococcus Bromii	40518	False		['ftp://ftp.pride.ebi.ac.uk/pride/data/archive/2020/06/PXD014877/20181012_QX3_JoMu_SA_LC12-7_uPAC200cm_18_Ruminococcus_bromii.raw']	[]
Bacteria	Ruminococcus Gnavus	33038	False		['ftp://ftp.pride.ebi.ac.uk/pride/data/archive/2020/06/PXD014877/20181012_QX3_JoMu_SA_LC12-7_uPAC200cm_19_Ruminococcus_gnavus.raw']	[]
Bacteria	Ruminococcus Torques	33039	False		['ftp://ftp.pride.ebi.ac.uk/pride/data/archive/2020/06/PXD014877/20181012_QX3_JoMu_SA_LC12-7_uPAC200cm_20_Ruminococcus_torques.raw']	[]
Eukaryote	Saccharomyces cerevisiae; BY4741	4932	False		['ftp://ftp.pride.ebi.ac.uk/pride/data/archive/2020/06/PXD014877/20180907_QX1_JoMu_SA_Easy12-7_uPAC_500ng_ScerevisiaeiRT_fraction2_180907214750.raw', 'ftp://ftp.pride.ebi.ac.uk/pride/data/archive/2020/06/PXD014877/20180907_QX1_JoMu_SA_Easy12-7_uPAC_500ng_ScerevisiaeiRT_fraction3.raw', 'ftp://ftp.pride.ebi.ac.uk/pride/data/archive/2020/06/PXD014877/20180907_QX1_JoMu_SA_Easy12-7_uPAC_500ng_Scerevis…	[]
Bacteria	Spirochaeta thermophila	154	True	RAW files could not be converted to MGF	[]	['ftp://ftp.pride.ebi.ac.uk/pride/data/archive/2020/06/PXD014877/20181223_QX3_JoMu_SA_LC04_uPAC200cm_57_Spirochaeta_thermophila.raw']
Eukaryote	Stentor coeruleus	5963	False		['ftp://ftp.pride.ebi.ac.uk/pride/data/archive/2020/06/PXD014877/20181228_QX3_JoMu_SA_LC04_uPAC200cm_StentorcoeruleusiRT_F1.raw', 'ftp://ftp.pride.ebi.ac.uk/pride/data/archive/2020/06/PXD014877/20181228_QX3_JoMu_SA_LC04_uPAC200cm_StentorcoeruleusiRT_F2.raw', 'ftp://ftp.pride.ebi.ac.uk/pride/data/archive/2020/06/PXD014877/20181228_QX3_JoMu_SA_LC04_uPAC200cm_StentorcoeruleusiRT_F3.raw', 'ftp://ftp.…	['ftp://ftp.pride.ebi.ac.uk/pride/data/archive/2020/06/PXD014877/20181228_QX3_JoMu_SA_LC04_uPAC200cm_TrompetentiercheniRT_F5.raw']
Bacteria	Streptococcus Parasanguinis	1318	False		['ftp://ftp.pride.ebi.ac.uk/pride/data/archive/2020/06/PXD014877/20181012_QX3_JoMu_SA_LC12-7_uPAC200cm_24_Streptococcus_parasanguinis.raw']	[]
Archea	Sulfolobus acidocaldarius	2285	True	RAW files could not be converted to MGF	[]	['ftp://ftp.pride.ebi.ac.uk/pride/data/archive/2020/06/PXD014877/20181223_QX3_JoMu_SA_LC04_uPAC200cm_47_Sulfolobus_acidocaldicarius.raw']
Archea	Sulfolobus solfataricus	2287	False		['ftp://ftp.pride.ebi.ac.uk/pride/data/archive/2020/06/PXD014877/20181127_QX1_JoMu_SA_Easy12-7_uPAC_500ng_Sulfolobus_SolfaticarusiRT_181129125808.raw']	[]
Eukaryote	Sus scrofa	9823	False		['ftp://ftp.pride.ebi.ac.uk/pride/data/archive/2020/06/PXD014877/20181202_QX1_JoMu_SA_Easy12-7_uPAC_500ng_PigiRT_fraction1.raw', 'ftp://ftp.pride.ebi.ac.uk/pride/data/archive/2020/06/PXD014877/20181202_QX1_JoMu_SA_Easy12-7_uPAC_500ng_PigiRT_fraction2_181204105102.raw', 'ftp://ftp.pride.ebi.ac.uk/pride/data/archive/2020/06/PXD014877/20181202_QX1_JoMu_SA_Easy12-7_uPAC_500ng_PigiRT_fraction3.raw', '…	['ftp://ftp.pride.ebi.ac.uk/pride/data/archive/2020/06/PXD014877/20181202_QX1_JoMu_SA_Easy12-7_uPAC_500ng_PigiRT_fraction8.raw']
Eukaryote	Symbiodinium microadriaticum	2915	False		['ftp://ftp.pride.ebi.ac.uk/pride/data/archive/2020/06/PXD014877/20181228_QX3_JoMu_SA_LC04_uPAC200cm_Symbiodinium-microadriaticumiRT_F1.raw', 'ftp://ftp.pride.ebi.ac.uk/pride/data/archive/2020/06/PXD014877/20181228_QX3_JoMu_SA_LC04_uPAC200cm_Symbiodinium-microadriaticumiRT_F2.raw', 'ftp://ftp.pride.ebi.ac.uk/pride/data/archive/2020/06/PXD014877/20181228_QX3_JoMu_SA_LC04_uPAC200cm_Symbiodinium-mic…	['ftp://ftp.pride.ebi.ac.uk/pride/data/archive/2020/06/PXD014877/20181228_QX3_JoMu_SA_LC04_uPAC200cm_Symbiodinium-microadriaticumiRT_F7.raw']
Bacteria	Synechocystis nigrescens	1142	False		['ftp://ftp.pride.ebi.ac.uk/pride/data/archive/2020/06/PXD014877/20180823_QX1_JoMu_SA_Easy12-7_uPAC_500ng_Snigrescens.raw', 'ftp://ftp.pride.ebi.ac.uk/pride/data/archive/2020/06/PXD014877/20180826_QX1_JoMu_SA_Easy12-7_uPAC_500ng_Snigrescens_fraction1.raw', 'ftp://ftp.pride.ebi.ac.uk/pride/data/archive/2020/06/PXD014877/20180828_QX1_JoMu_SA_Easy12-7_uPAC_1000ng_Snigrescens.raw']	['ftp://ftp.pride.ebi.ac.uk/pride/data/archive/2020/06/PXD014877/20181223_QX3_JoMu_SA_LC04_uPAC200cm_S-nigrescens.raw']
Eukaryote	Tardigradia	42241	False		['ftp://ftp.pride.ebi.ac.uk/pride/data/archive/2020/06/PXD014877/20181207_QX1_JoMu_SA_Easy12-7_uPAC_500ng_TardigradeiRT_fraction1.raw', 'ftp://ftp.pride.ebi.ac.uk/pride/data/archive/2020/06/PXD014877/20181207_QX1_JoMu_SA_Easy12-7_uPAC_500ng_TardigradeiRT_fraction2.raw', 'ftp://ftp.pride.ebi.ac.uk/pride/data/archive/2020/06/PXD014877/20181207_QX1_JoMu_SA_Easy12-7_uPAC_500ng_TardigradeiRT_fraction3…	['ftp://ftp.pride.ebi.ac.uk/pride/data/archive/2020/06/PXD014877/20181207_QX1_JoMu_SA_Easy12-7_uPAC_500ng_TardigradeiRT_fraction7.raw']
Eukaryote	Thalassiosira pseudonana	35128	False		['ftp://ftp.pride.ebi.ac.uk/pride/data/archive/2020/06/PXD014877/20180823_QX1_JoMu_SA_Easy12-7_uPAC_500ng_Tpseudonana.raw', 'ftp://ftp.pride.ebi.ac.uk/pride/data/archive/2020/06/PXD014877/20180903_QX4_JoMu_SA_EASY12-7_uPAC_500ng_Tpseudonana-f1.raw', 'ftp://ftp.pride.ebi.ac.uk/pride/data/archive/2020/06/PXD014877/20180903_QX4_JoMu_SA_EASY12-7_uPAC_500ng_Tpseudonana-f2.raw', 'ftp://ftp.pride.ebi.ac…	[]
Archea	Thermococcus litoralis	2265	True	RAW files could not be converted to MGF	[]	['ftp://ftp.pride.ebi.ac.uk/pride/data/archive/2020/06/PXD014877/20181223_QX3_JoMu_SA_LC04_uPAC200cm_39_Thermococcus_litoralis.raw']
Bacteria	Thermodesulfatator indicus	171695	True	RAW files could not be converted to MGF	[]	['ftp://ftp.pride.ebi.ac.uk/pride/data/archive/2020/06/PXD014877/20181223_QX3_JoMu_SA_LC04_uPAC200cm_44_Thermodesulfatator_indicus.raw']
Bacteria	Thermodesulfobacterium commune	1741	True	RAW files could not be converted to MGF	[]	['ftp://ftp.pride.ebi.ac.uk/pride/data/archive/2020/06/PXD014877/20181223_QX3_JoMu_SA_LC04_uPAC200cm_58_Thermodesulfobaterium_commune.raw']
Archea	Thermoplasma acidophilum	2303	True	RAW files could not be converted to MGF	[]	['ftp://ftp.pride.ebi.ac.uk/pride/data/archive/2020/06/PXD014877/20181223_QX3_JoMu_SA_LC04_uPAC200cm_48_Thermoplasma_acidophilum.raw']
Archea	Thermoplasma volcanium	50339	True	RAW files could not be converted to MGF	[]	['ftp://ftp.pride.ebi.ac.uk/pride/data/archive/2020/06/PXD014877/20181223_QX3_JoMu_SA_LC04_uPAC200cm_33_Thermoplasma_volcanium.raw']
Archea	Thermoproteus tenax	2271	True	RAW files could not be converted to MGF	[]	['ftp://ftp.pride.ebi.ac.uk/pride/data/archive/2020/06/PXD014877/20181223_QX3_JoMu_SA_LC04_uPAC200cm_40_Thermoproteus_tenax.raw']
Bacteria	Thermotoga maritima	2336	True	RAW files could not be converted to MGF	[]	['ftp://ftp.pride.ebi.ac.uk/pride/data/archive/2020/06/PXD014877/20181223_QX3_JoMu_SA_LC04_uPAC200cm_59_Thermotoga_maritima.raw']
Bacteria	Treponema denticola	158	True	RAW files could not be converted to MGF	[]	['ftp://ftp.pride.ebi.ac.uk/pride/data/archive/2020/06/PXD014877/20181223_QX3_JoMu_SA_LC04_uPAC200cm_43_Treponema_denticola.raw']
Eukaryote	Triticum aestivum	4565	False		['ftp://ftp.pride.ebi.ac.uk/pride/data/archive/2020/06/PXD014877/20181204_QX1_JoMu_SA_Easy12-7_uPAC_500ng_TriticumaestivumiRT_fraction1.raw', 'ftp://ftp.pride.ebi.ac.uk/pride/data/archive/2020/06/PXD014877/20181204_QX1_JoMu_SA_Easy12-7_uPAC_500ng_TriticumaestivumiRT_fraction2.raw', 'ftp://ftp.pride.ebi.ac.uk/pride/data/archive/2020/06/PXD014877/20181204_QX1_JoMu_SA_Easy12-7_uPAC_500ng_Triticumaes…	['ftp://ftp.pride.ebi.ac.uk/pride/data/archive/2020/06/PXD014877/20181204_QX1_JoMu_SA_Easy12-7_uPAC_500ng_TriticumaestivumiRT_fraction4.raw']
Bacteria	Veillonella parvula	29466	False		['ftp://ftp.pride.ebi.ac.uk/pride/data/archive/2020/06/PXD014877/20181010_QX1_JoMu_SA_Easy12-7_uPAC_500ng_7_Veillonella_parvula.raw']	[]
Eukaryote	Vitris vinifera	29760	False		['ftp://ftp.pride.ebi.ac.uk/pride/data/archive/2020/06/PXD014877/20181206_QX4_JoMu_SA_EASY12-4_uPAC_VitisvineferaiRT_fraction1.raw', 'ftp://ftp.pride.ebi.ac.uk/pride/data/archive/2020/06/PXD014877/20181206_QX4_JoMu_SA_EASY12-4_uPAC_VitisvineferaiRT_fraction2.raw', 'ftp://ftp.pride.ebi.ac.uk/pride/data/archive/2020/06/PXD014877/20181206_QX4_JoMu_SA_EASY12-4_uPAC_VitisvineferaiRT_fraction3.raw', 'f…	[]
Virus	Enterobacteria phage T4	10665	True	Corresponding RAW files could not be found/identified	[]	[]
Virus	Vaccinia Virus	10245	False		['ftp://ftp.pride.ebi.ac.uk/pride/data/archive/2020/06/PXD019483/20190112_QX1_JoMu_SA_Easy04_uPAC_500ng_VACV.raw', 'ftp://ftp.pride.ebi.ac.uk/pride/data/archive/2020/06/PXD019483/20190119_QX3_JoMu_SA_Easy04_uPAC_500ng_VACV.raw']	[]
Virus	Semliki-Forest-Virus	11033	False		['ftp://ftp.pride.ebi.ac.uk/pride/data/archive/2020/06/PXD019483/20190112_QX1_JoMu_SA_Easy04_uPAC_500ng_SFV.raw']	[]
Virus	Zika-Virus	64320	False		['ftp://ftp.pride.ebi.ac.uk/pride/data/archive/2020/06/PXD019483/20190112_QX1_JoMu_SA_Easy04_uPAC_500ng_ZIKV.raw', 'ftp://ftp.pride.ebi.ac.uk/pride/data/archive/2020/06/PXD019483/20190112_QX1_JoMu_SA_Easy04_uPAC_500ng_ZIKV2.raw']	[]
Virus	Human Coronavirus	233263	False		['ftp://ftp.pride.ebi.ac.uk/pride/data/archive/2020/06/PXD019483/20190112_QX1_JoMu_SA_Easy04_uPAC_500ng_hCOV.raw']	[]
Virus	Mouse Hepatitis Virus	11138	False		['ftp://ftp.pride.ebi.ac.uk/pride/data/archive/2020/06/PXD019483/20190112_QX1_JoMu_SA_Easy04_uPAC_500ng_MHCV.raw']	[]
Virus	Vesicular stomatitis Virus	11271	False		['ftp://ftp.pride.ebi.ac.uk/pride/data/archive/2020/06/PXD019483/20190112_QX1_JoMu_SA_Easy04_uPAC_500ng_VSV.raw']	[]
Virus	Thogotovirus	35323	False		['ftp://ftp.pride.ebi.ac.uk/pride/data/archive/2020/06/PXD019483/20190112_QX1_JoMu_SA_Easy04_uPAC_500ng_THOV.raw']	[]
Virus	Encephalomyocarditis Virus	12104	False		['ftp://ftp.pride.ebi.ac.uk/pride/data/archive/2020/06/PXD019483/20190112_QX1_JoMu_SA_Easy04_uPAC_500ng_EMOV.raw']	[]
Virus	Herpes simplex Virus	10298	False		['ftp://ftp.pride.ebi.ac.uk/pride/data/archive/2020/06/PXD019483/20190112_QX1_JoMu_SA_Easy04_uPAC_500ng_HSV.raw']	[]
Virus	Rift valley Fever	1933187	False		['ftp://ftp.pride.ebi.ac.uk/pride/data/archive/2020/06/PXD019483/20190112_QX1_JoMu_SA_Easy04_uPAC_500ng_RVFV.raw', 'ftp://ftp.pride.ebi.ac.uk/pride/data/archive/2020/06/PXD019483/20190112_QX1_JoMu_SA_Easy04_uPAC_500ng_RVFV_190119131257.raw']	[]
Virus	Simian Immunodeficiency Virus	11723	True	Corresponding RAW files could not be found/identified	[]	[]
Virus	Human Influenza Virus Type A	11320	True	Corresponding RAW files could not be found/identified	[]	[]
Virus	LA crosse encephalitis virus	11577	False		['ftp://ftp.pride.ebi.ac.uk/pride/data/archive/2020/06/PXD019483/20190112_QX1_JoMu_SA_Easy04_uPAC_500ng_LACV.raw']	[]
Eukaryote	Homo sapiens; A549	9606	True	Left out	[]	[]
Eukaryote	Homo sapiens; AspC1	9606	True	Left out	[]	[]
Eukaryote	Homo sapiens; HaCat	9606	True	Left out	[]	[]
Eukaryote	Homo sapiens; HEK293	9606	True	Left out	[]	[]
Eukaryote	Homo sapiens; HepG2	9606	True	Left out	[]	[]
Eukaryote	Homo sapiens; MCF-7	9606	True	Left out	[]	[]
Eukaryote	Homo sapiens; A562	9606	True	Left out	[]	[]
Eukaryote	Homo sapiens; GAMG	9606	True	Left out	[]	[]
Eukaryote	Homo sapiens; PC3	9606	True	Left out	[]	[]
Eukaryote	Homo sapiens; RKO	9606	True	Left out	[]	[]
Eukaryote	Homo sapiens; U87	9606	True	Left out	[]	[]
Eukaryote	Homo sapiens; U205	9606	True	Left out	[]	[]
