## Supplementary Table 3 for "Scalable mass-spectrometry-based molecular phylogeny with TreeMS2"

Species	overlap_count_n1	overlap_count_n2	overlap_count_n3	overlap_count_n5	overlap_count_n10
Akkermansia muciniphilia	0	0	0	0	0
Arabidopsis	1	2	3	4	5
Bacillus subtilis	0	0	0	0	0
Bacteroides Fragilis	1	2	3	5	7
Bacteroides Thetaiotaomicron	1	2	3	5	7
Bacteroides Uniformis	1	2	3	5	7
Bacteroides Vulgatus	1	2	3	5	7
Bifidobacterium Adolescentis	1	1	1	4	9
Bifidobacterium Longum Subsp Longum	1	1	1	4	9
Blautia Obeum	1	2	2	3	5
Bos taurus; MDBK (NBL-1)	0	1	1	4	10
Caenorhabditis elegans	0	0	1	1	8
Canis lupus; MDCK (NBL-2)	0	0	1	4	10
Chlamydomonas reinhardtii	1	1	1	1	7
Chromera velia	1	2	2	2	5
Clostridium Bolteae	1	2	3	5	8
Clostridium Perfringens	0	2	3	4	6
Clostridium saccharolyticum	1	2	3	5	8
Collinsella Aerofaciens	0	2	2	5	9
Coprococcus Comes	1	2	3	5	9
Cricetulus griseus; CHO	0	0	1	3	10
Danio rerio; Z4F	1	1	2	4	10
Dictyostelium discoideum	0	0	0	1	3
Didelphidae; OK	1	1	2	2	10
Dorea Formicigenerans	1	2	3	5	8
Drosophila	0	0	0	2	7
Eggerthella Lenta	0	1	1	4	9
Emiliania huxleyi	0	1	1	3	3
Encephalomyocarditis Virus	0	0	0	4	8
Escherichia Coli ED1a	0	0	0	0	1
Eubacterium Rectale	1	2	3	5	9
Fusarium oxysporum	0	1	1	2	5
Fusobacterium Nucleatum Subsp Nucleatum	0	0	0	0	6
Gallus Gallus; 6C2	1	2	3	3	10
Glycine max	1	2	3	4	4
Gossypium hirsutum	1	2	3	4	6
Guillardia theta	1	1	1	3	3
Haloarcula marismortui	0	0	0	0	2
Halobacterium sp	0	0	0	0	3
Herpes simplex Virus	1	1	1	2	8
Homo sapiens; HeLa	0	0	1	3	10
Human Coronavirus	0	1	2	4	9
LA crosse encephalitis virus	0	1	1	1	8
Lactobacillus Paracasei	0	0	3	3	5
Mouse Hepatitis Virus	0	0	0	3	8
Mus musculus; EpH4 1424.1	0	1	2	3	10
Mycoplasmen	0	0	0	0	0
Neurospora Crassa	0	1	1	1	2
Odoribacter splanchnicus	0	0	0	1	4
Oryctolagus cuniculus; Vx2	0	0	0	2	10
Oryzias melastigma; OLF-136	0	1	2	4	10
Parabacteroides Distasonis	1	2	2	4	6
Parabacteroides Merdae	1	2	3	4	7
Phaeodactylum tricornutum	1	2	2	3	8
Porphyra umbilicalis	0	0	0	2	5
Prevotella Copri	0	0	0	0	1
Rattus norvegicus; PC-12	0	1	1	3	10
Rift valley Fever	0	1	1	2	9
Roseburia Intestinalis	1	2	2	3	5
Ruminococcus Bromii	0	2	3	3	5
Ruminococcus Gnavus	1	2	3	5	9
Ruminococcus Torques	1	2	3	4	7
Saccharomyces cerevisiae; BY4741	1	1	1	1	3
Semliki-Forest-Virus	0	0	0	2	8
Stentor coeruleus	0	0	0	1	5
Streptococcus Parasanguinis	1	1	3	4	5
Sulfolobus solfataricus	0	0	0	0	3
Sus scrofa; LLC-PK1	0	1	1	4	10
Symbiodinium microadriaticum	1	1	1	1	6
Synechocystis nigrescens	0	1	1	1	1
Tardigradia	0	0	0	0	5
Thalassiosira pseudonana	1	1	1	2	6
Thogotovirus	0	1	1	1	8
Triticum aestivum	1	2	3	4	4
Vaccinia Virus	1	1	1	2	8
Veillonella parvula	1	1	1	3	3
Vesicular stomatitis Virus	0	0	0	2	8
Vitris vinifera	1	2	3	4	4
Zika-Virus	0	1	1	2	8
