## Supplementary Table 4 for "Scalable mass-spectrometry-based molecular phylogeny with TreeMS2"

Files	Dataset
BBM_334_P110_25_DDA_011.raw	Pseudomonas
BBM_338_P110_28_DDA_003.raw	Bacillus
BBM_338_P110_28_DDA_004.raw	Bacillus
BBM_334_P110_25_DDA_010.raw	Pseudomonas
BBM_338_P110_28_DDA_010.raw	Bacillus
BBM_334_P110_25_DDA_21_R2.raw	Pseudomonas
BBM_338_P110_28_DDA_014.raw	Bacillus
BBM_334_P110_25_DDA_015.raw	Pseudomonas
BBM_334_P110_25_DDA_005_R2.raw	Pseudomonas
BBM_334_P110_25_DDA_020.raw	Pseudomonas
BBM_334_P110_25_DDA_018.raw	Pseudomonas
BBM_334_P110_25_DDA_012.raw	Pseudomonas
BBM_334_P110_25_DDA_028.raw	Pseudomonas
BBM_334_P110_25_DDA_006.raw	Pseudomonas
BBM_334_P110_25_DDA_019.raw	Pseudomonas
BBM_338_P110_28_DDA_009.raw	Bacillus
BBM_334_P110_25_DDA_001_R2.raw	Pseudomonas
BBM_338_P110_28_DDA_016.raw	Bacillus
BBM_334_P110_25_DDA_016.raw	Pseudomonas
BBM_338_P110_28_DDA_012.raw	Bacillus
